# GenVinci reconstructs 3D molecular tissue scenes from histology to map senescence across aging and disease

**DOI:** 10.64898/2026.11.17.767412

**Authors:** Xingjian Chen, Charles Comiter, Haochun Huang, Yinghan Wu, Ying-Li Su, Judy Zhou, Francesco Monticolo, Max Condouret, Styliani Sapantzi, Jianhuan Qi, Xuemeng Li, Yanwan Cao, Yanran Zhou, Ke Zhang, Ryota Tanaka, Kristina Todorova, Stefano Sol, Justin Ziegler, Denny Sakkas, Christine Lian, Shadmehr Demehri, Anna Mandinova, Wei Min, Jonathan C. Silverstein, Hemali Phatnani, Zhixun Dou, Jeon Woong Kang, Heng Yang, Aviv Regev, Collin M. Stultz, the NIH SenNet Consortium, Peter T. C. So, Jian Shu

## Abstract

Spatial omics has generated measurements at unprecedented scale, yet computational approaches remain largely confined to individual modalities and 2D representations. Here we assemble ImageOmicsNet-300M, a corpus of 300 million single-cell and spatial transcriptomic profiles, including 24.9 million H&E-predicted virtual spatial transcriptomics profiles, and 4,623 H&E sections. Of these H&E sections, we generated 1,782 from aging mouse organs and serially sectioned human skin spanning five decades, with matched spatial transcriptomics and snRNA-seq. Building on this resource, we develop GenVinci, a multimodal tissue foundation model that reconstructs 3D tissue scenes from routine 2D histology. GenVinci predicts spatial gene expression from H&E with zero-shot generalization and maps senescence-associated states across 85.8 million cells, revealing cell-type-specific patterns and disease-associated remodeling. Integration with human genetics implicates suprabasal keratinocytes in atopic dermatitis and keratinocyte carcinomas, linked to higher and lower p16 and p21 expression, respectively. These findings establish GenVinci as a framework mapping senescence in 3D across scales.
