## Supplementary material for "GenVinci reconstructs 3D molecular tissue scenes from histology to map senescence across aging and disease": Table S2

### Sheet: Sheet 1 - Table S2
gene	module	manual_annotation
MT2A	I_stress_inflammatory	Iron & redox
Fth1	II_cytoskeletal_adhesion	Iron & redox
Ezr	II_cytoskeletal_adhesion	Cytoskeletal remodelling
Gadd45a	I_stress_inflammatory	Canonical senescence
Sat1	I_stress_inflammatory	Metabolic reprogramming
Gadd45b	I_stress_inflammatory	Canonical senescence
Calm1	II_cytoskeletal_adhesion	Unassigned
Slc3a2	I_stress_inflammatory	Metabolic reprogramming
Tagln2	II_cytoskeletal_adhesion	Cytoskeletal remodelling
S100a10	II_cytoskeletal_adhesion	Unassigned
S100a6	II_cytoskeletal_adhesion	Unassigned
Bhlhe40	I_stress_inflammatory	Unassigned
Nampt	I_stress_inflammatory	Metabolic reprogramming
S100a11	II_cytoskeletal_adhesion	Unassigned
Pim3	I_stress_inflammatory	Unassigned
Eif5	I_stress_inflammatory	Unassigned
Sod2	I_stress_inflammatory	Iron & redox
Tmsb4x	II_cytoskeletal_adhesion	Cytoskeletal remodelling
Tnfaip3	I_stress_inflammatory	Canonical senescence
Anxa2	II_cytoskeletal_adhesion	Cytoskeletal remodelling
Selenok	I_stress_inflammatory	Iron & redox
Plaur	I_stress_inflammatory	Canonical senescence
Kdm6b	I_stress_inflammatory	Canonical senescence
Emp1	I_stress_inflammatory	Unassigned
IL32	II_cytoskeletal_adhesion	Canonical senescence
Rheb	I_stress_inflammatory	Metabolic reprogramming
Fosl2	I_stress_inflammatory	Canonical senescence
Tpm4	II_cytoskeletal_adhesion	Cytoskeletal remodelling
Icam1	I_stress_inflammatory	Canonical senescence
Myl6	II_cytoskeletal_adhesion	Cytoskeletal remodelling
Cfl1	II_cytoskeletal_adhesion	Cytoskeletal remodelling
Oaz1	II_cytoskeletal_adhesion	Unassigned
Herpud1	I_stress_inflammatory	Iron & redox
Sh3bgrl3	II_cytoskeletal_adhesion	Unassigned
Zfand5	I_stress_inflammatory	Unassigned
Sqstm1	I_stress_inflammatory	Canonical senescence
Pim1	I_stress_inflammatory	Unassigned
Pkm	II_cytoskeletal_adhesion	Metabolic reprogramming
Diaph3	minor_proliferation	Cytoskeletal remodelling
Btg3	I_stress_inflammatory	Unassigned
Phlda1	I_stress_inflammatory	Unassigned
Birc3	I_stress_inflammatory	Canonical senescence
Pfn1	II_cytoskeletal_adhesion	Cytoskeletal remodelling
Csrnp1	I_stress_inflammatory	Unassigned
Ddit4	I_stress_inflammatory	Unassigned
Tubb5	minor_proliferation	Cytoskeletal remodelling
Ckb	II_cytoskeletal_adhesion	Metabolic reprogramming
Rps27l	II_cytoskeletal_adhesion	Unassigned
MAP1LC3B	I_stress_inflammatory	Canonical senescence
Litaf	I_stress_inflammatory	Unassigned
Srsf2	minor_proliferation	Unassigned
Vim	II_cytoskeletal_adhesion	Cytoskeletal remodelling
EIF1	II_cytoskeletal_adhesion	Unassigned
DDIT3	I_stress_inflammatory	Unassigned
Atp6v0b	II_cytoskeletal_adhesion	Unassigned
Calm2	II_cytoskeletal_adhesion	Unassigned
CYCS	I_stress_inflammatory	Unassigned
Dek	minor_proliferation	Unassigned
Pmaip1	I_stress_inflammatory	Unassigned
Brd2	I_stress_inflammatory	Unassigned
Sdc4	I_stress_inflammatory	Unassigned
Lgals3	II_cytoskeletal_adhesion	Unassigned
Clic1	II_cytoskeletal_adhesion	Unassigned
Actn4	II_cytoskeletal_adhesion	Unassigned
Crem	I_stress_inflammatory	Unassigned
Gpx4	II_cytoskeletal_adhesion	Unassigned
Tpi1	II_cytoskeletal_adhesion	Unassigned
Tuba1a	II_cytoskeletal_adhesion	Unassigned
Id2	minor_ID_family	Unassigned
Klf10	I_stress_inflammatory	Unassigned
FTL	II_cytoskeletal_adhesion	Unassigned
Gadd45g	minor_ID_family	Unassigned
Clic4	I_stress_inflammatory	Unassigned
Cstb	II_cytoskeletal_adhesion	Unassigned
Lmna	II_cytoskeletal_adhesion	Unassigned
TNFRSF12A	I_stress_inflammatory	Unassigned
Cldn13	I_stress_inflammatory	Unassigned
Pcbp1	II_cytoskeletal_adhesion	Unassigned
Vmp1	I_stress_inflammatory	Unassigned
Arf4	I_stress_inflammatory	Unassigned
Isg15	II_cytoskeletal_adhesion	Unassigned
Cox17	II_cytoskeletal_adhesion	Unassigned
Rac1	II_cytoskeletal_adhesion	Unassigned
Gprc5a	I_stress_inflammatory	Unassigned
Ywhah	II_cytoskeletal_adhesion	Unassigned
Trib1	I_stress_inflammatory	Unassigned
Ccl2	I_stress_inflammatory	Unassigned
Tk1	minor_proliferation	Unassigned
Arhgdia	II_cytoskeletal_adhesion	Unassigned
Arf6	II_cytoskeletal_adhesion	Unassigned
Irf1	I_stress_inflammatory	Unassigned
LDHA	II_cytoskeletal_adhesion	Unassigned
Relb	I_stress_inflammatory	Unassigned
Carhsp1	minor_proliferation	Unassigned
Tubb2a	II_cytoskeletal_adhesion	Unassigned
Pclaf	minor_proliferation	Unassigned
Id3	minor_ID_family	Unassigned
H1f2	minor_proliferation	Unassigned
Ahnak	II_cytoskeletal_adhesion	Unassigned
Crip1	II_cytoskeletal_adhesion	Unassigned
