## Supplementary material for "GenVinci reconstructs 3D molecular tissue scenes from histology to map senescence across aging and disease": Table S3

### Sheet: GWAS sources
Disease	GWAS Catalog accession	Reference	Journal	Year	PMID	Cases / Controls	Ancestry (country)	GWAS Catalog Summary statistics (FTP)
Atopic dermatitis (AD)	GCST90244787	Budu-Aggrey A et al.	Nat Commun	2023	37794016	60,653 / 804,329	European (Australia, Denmark, Estonia, Finland, Germany, Netherlands, Norway, Spain, Sweden, Switzerland, U.K., U.S.)	https://ftp.ebi.ac.uk/pub/databases/gwas/summary_statistics/GCST90244001-GCST90245000/GCST90244787
Psoriasis (PsO)	GCST90472771	Dand N et al.	Nat Commun	2025	40021644	36,466 / 458,078	European (Canada, Estonia, Germany, Norway, U.K., U.S.)	https://ftp.ebi.ac.uk/pub/databases/gwas/summary_statistics/GCST90472001-GCST90473000/GCST90472771
Lichen planus (LP)	N/A (FinnGen R12 + Pan-UKB meta-analysis)	Kurki MI et al. (FinnGen)	Nature	2023	36653562	10,505 / 910,385	European (Finland, U.K.)	https://storage.googleapis.com/finngen-public-data-r12/meta_analysis/ukbb/summary_stats/finngen_R12_K11_LICHEN_PLANUS_WIDE_meta_out.tsv.gz
Basal cell carcinoma (BCC)	GCST90475582	Verma A et al.	Science	2024	39024449	31,142 / 404,406	European (U.S.)	https://ftp.ebi.ac.uk/pub/databases/gwas/summary_statistics/GCST90475001-GCST90476000/GCST90475582
Cutaneous squamous cell carcinoma (cSCC)	GCST90475583	Verma A et al.	Science	2024	39024449	19,217 / 419,674	European (U.S.)	https://ftp.ebi.ac.uk/pub/databases/gwas/summary_statistics/GCST90475001-GCST90476000/GCST90475583
Mean corpuscular volume (MCV)	GCST90002334	Chen MH et al.	Cell	2020	32888493	544,127 individuals	European (Canada, Estonia, Finland, Germany, Netherlands, U.K., U.S.)	https://ftp.ebi.ac.uk/pub/databases/gwas/summary_statistics/GCST90002001-GCST90003000/GCST90002334
Schizophrenia (SCZ)	N/A (PGC3 EUR file; Catalog multi-ancestry record GCST90128471)	Trubetskoy V et al.	Nature	2022	35396580	53,386 / 77,258	European (Australia, Austria, Belgium, Brazil, Bulgaria, Canada, Czech Republic, Denmark, Estonia, Finland, France, Georgia, Germany, Hungary, Israel, Italy, Latvia, Lithuania, Netherlands, Norway, Poland, Portugal, Republic of Ireland, Russian Federation, Serbia, Spain, Sweden, North Macedonia, Turkey, U.K., U.S.)	https://ndownloader.figshare.com/files/34517828
